# A Bayesian active learning platform for scalable combination drug screens

**DOI:** 10.1101/2023.12.18.572245

**Authors:** Christopher Tosh, Mauricio Tec, Jessica White, Jeffrey F. Quinn, Glorymar Ibanez Sanchez, Paul Calder, Andrew L. Kung, Filemon S. Dela Cruz, Wesley Tansey

## Abstract

Large-scale combination drug screens are generally considered intractable due to the immense number of possible combinations. Existing approaches use ad hoc fixed experimental designs then train machine learning models to impute novel combinations. Here we propose BATCHIE, an orthogonal approach that conducts experiments dynamically in batches. BATCHIE uses information theory and probabilistic modeling to design each batch to be maximally informative based on the results of previous experiments. On retrospective experiments from previous large-scale screens, BATCHIE designs rapidly discover highly effective and synergistic combinations. To validate BATCHIE prospectively, we conducted a combination screen on a collection of pediatric cancer cell lines using a 206 drug library. After exploring only 4% of the 1.4M possible experiments, the BATCHIE model was highly accurate at predicting novel combinations and detecting synergies. Further, the model identified a panel of top combinations for Ewing sarcomas, all of which were experimentally confirmed to be effective, including the rational and translatable top hit of PARP plus topoisomerase I inhibition. These results demonstrate that adaptive experiments can enable large-scale unbiased combination drug screens with a relatively small number of experiments, thereby powering a new wave of combination drug discoveries. BATCHIE is open source and publicly available (https://github.com/tansey-lab/batchie).
