## Supplemental Table 1 for "A Bayesian active learning platform for scalable combination drug screens"

### Sheet: Table S1
Cell Lines	RRID	Description	Seeding Density (cells/well)	Culture Media
MSKOST-11890	na	Osteosarcoma	500	SmBM Smooth Muscle Cell Growth Basal Medium (Lonza, CC-3181), SmGMTM- 2 Smooth Muscle Cell Growth Medium-2 SingleQuotsTM Supplements and Growth Factors (Lonza, CC-4149) and 10µM Y-27632 (ENZO, ALX-270-333) which is added fresh to the media
SJSA-1	CVCL-167	Osteosarcoma	250	RPMI medium 1640 (Gibco, A10491-01), 10% Fetal Bovine Serum (Corning, 35-015-CV)
U2OS	CVCL-0042	Osteosarcoma	500	McCoy’s 5A (Gibco, 16600-082), 10% Fetal Bovine Serum (Corning, 35-015-CV)
SAOS-2	CVCL-0548	Osteosarcoma	1000	DMEM:F12 (1:1) (Gibco, 11330-032), 10% Fetal Bovine Serum (Corning, 35-015-CV), 1% L-Glutamine (Gibco, 25030-081), 1% non-essential aminoacids, NEEA (Gibco, 11140-050)
MG-63	CVCL-0426	Osteosarcoma	500	EMEM (Corning 10-009-CV), 10% Fetal Bovine Serum (Corning, 35-015-CV), 1% L-Glutamine (Gibco, 25030-081), 1% sodium pyruvate (Corning, 11360070), 1% non-essential aminoacids, NEEA (Gibco, 11140-050)
MSKEWS-38338	na	Ewing sarcoma	1000	DMEM:F12 (1:1) (Gibco, 11330-032), 10% Fetal Bovine Serum (Corning, 35-015-CV), 1% L-Glutamine (Gibco, 25030-081), 1% non-essential aminoacids, NEEA (Gibco, 11140-050) and 10µM Y-27632 (ENZO, ALX-270-333) which is added fresh to the media
MSKEWS-66647	na	Ewing sarcoma	1000	DMEM:F12 (1:1) (Gibco, 11330-032), 10% FBS (Corning, 35-015-CV), 1% Anti-Anti (Gibco, 15240-062), 1% L-Glutamine (Gibco, 25030-081), 1% non-essential aminoacids, NEEA (Gibco, 11140-050) and 10µM Y-27632 (ENZO, ALX-270-333) which is added fresh to the media
MSKEWS-83311	na	Ewing sarcoma	2000	SmBM Smooth Muscle Cell Growth Basal Medium (Lonza, CC-3181), SmGMTM- 2 Smooth Muscle Cell Growth Medium-2 SingleQuotsTM Supplements and Growth Factors (Lonza, CC-4149) and 10µM Y-27632 (ENZO, ALX-270-333) which is added fresh to the media
MSKEWS-83033	na	Ewing sarcoma	4000	DMEM:F12 (1:1) (Gibco, 11330-032), 10% FBS (Corning, 35-015-CV), 1% Anti-Anti (Gibco, 15240-062), 1% L-Glutamine (Gibco, 25030-081), 1% non-essential aminoacids, NEEA (Gibco, 11140-050) and 10µM Y-27632 (ENZO, ALX-270-333) which is added fresh to the media
A673	CVCL-0080	Ewing sarcoma	1000	DMEM (Corning, 10-017-CV), 10% Fetal Bovine Serum (Corning, 35-015-CV)
TC-71	CVCL-2213	Ewing sarcoma	500	DMEM: F12 (Corning, 10-092-CV), 10% Fetal Bovine Serum (Corning, 35-015-CV), 1% L-Glutamine (Gibco, 25030-081), 1% MEM NEAA (Gibco, 11140-050)
SKNEP	CVCL-0631	Ewing sarcoma	1000	DMEM: F12 (Corning, 10-092-CV), 10% Fetal Bovine Serum (Corning, 35-015-CV), 1% L-Glutamine (Gibco, 25030-081), 1% MEM NEAA (Gibco, 11140-050)
MSKRMS-12808	na	Rhabdomyosarcoma	1000	MSCBM Mesenchymal Stem Cell Basal Medium (Lonza, PT-3238), MSCGMTM SingleQuotsTM Supplements and Growth Factors (Lonza, PT-4105) and 10µM Y-27632 (ENZO, ALX-270-333) which is added fresh to the media
MDA-MB-231	CVCL-0062	Breast adenocarcinoma	2000	DMEM (Corning, 10-017-CV), 10% Fetal Bovine Serum (Corning, 35-015-CV)
Kelly	CVCL-2092	Neuroblastoma	1000	RPMI-1640 (Gibco, 11875) , 10% Fetal Bovine Serum (Corning, 35-015-CV)
Wit49	CVCL-0583	Wilms tumor	500	DMEM: F12 (Corning, 10-092-CV), 10% Fetal Bovine Serum (Corning, 35-015-CV), 1% L-Glutamine (Gibco, 25030-081), 1% MEM NEAA (Gibco, 11140-050)
RPE	CVCL-1659	Normal	250	DMEM (Corning, 10-017-CV), 10% Fetal Bovine Serum (Corning 35-015-CV)
BJ	CVCL-6573	Fibroblast	500	DMEM:F12 (1:1) (Gibco, 11330-032), 10% Fetal Bovine Serum (Corning, 35-015-CV), 1% L-Glutamine (Gibco, 25030-081), 1% non-essential aminoacids, NEEA (Gibco, 11140-050)
