## Supplemental Table 2 for "A Bayesian active learning platform for scalable combination drug screens"

### Sheet: Table S2
Drug #	M.W.	CAS Number	Supplier	Supplier ID	Compound Name	Description
180	228.202	3690-10-6	NCI	309132	Zebularine	DNMT inbitor
134	182.18	4342-03-4	NCI	45388	Dacarbazine	Alkylatin agent
55	258.23	50-35-1	NCI	66847	(±)-Thalidomide	E3 ubiquitin ligase inhibitor
16	130.08	51-21-8	NCI	19893	5-Fluorouracil	DNA/RNA synthesis inhibitor
116	189.22	52-24-4	NCI	6396	Thio-TEPA	Alkylating agent
66	246.3	55-98-1	NCI	750	Busulfan	Alkylating agent
75	279.7	69-74-9	NCI	63878	Cytarabine hydrochloride	DNA syhthesis inhibitor
59	76.05	127-07-1	NCI	32065	Hydroxyurea	DNA syhthesis inhibitor via ribonucleotide reductase inhibitor
98	909.06	143-67-9	NCI	49842	Vinblastine sulfate	Inhibits microtubule formation
7	167.19	154-42-7	NCI	752	6-Thioguanine	Antimetabolite. DNMT1 inhibitor
46	214.05	154-93-8	NCI	409962	Carmustine	Alkylating and carabamoylating agent
81	244.21	320-67-2	NCI	102816	5-Azacytidine	DNMT1 inhibitor
150	257.76	366-70-1	NCI	77213	Procarbazine hydrochloride	Alkylating agent
78	197.84	1327-53-3	NCI	92859	Arsenic trioxide	Used to treat acute promyelocytic leukemia
136	228.21	2353-33-5	NCI	127716	Decitabine or 5-Aza-2'-deoxycytidine	DNMT inhibitor
62	285.69	4291-63-8	NCI	105014	Cladribine	Antimetabolite
177	233.7	13010-47-4	NCI	79037	Lomustine	Alkylating nitrosourea agent
198	300.06	15663-27-1	NCI	119875	Cisplatin	Alkylating agent
206	1085.16	18378-89-7	NCI	24559	Plicamycin	Complexes with DNA, thus inhibiting DNA-directed RNA synthesis
127	563.98	23541-50-6	NCI	82151	Daunorubicin hydrochloride	Topoisomerase II inhibitor
148	579.99	25316-40-9	NCI	123127	Doxorubicin hydrochloride	Topoisomerase II inhibitor
53	656.66	29767-20-2	NCI	122819	Teniposide	Topoisomerase II inhibitor
68	853.92	33069-62-4	NCI	125973	Paclitaxel	Microtubule inhibitor
169	588.56	33419-42-0	NCI	141540	Etoposide	Topoisomerase II inhibitor
191	371.25	41575-94-4	NCI	241240	Carboplatin	DNA synthesis inhibitor
2	914.18	53123-88-9	NCI	226080	Sirolimus (Rapamycin)	mTOR inhibitor
190	579.99	56390-09-1	NCI	256942	Epirubicin hydrochloride	Topoisomerase II inhibitor
106	533.96	57852-57-0	NCI	256439	Idarubicin hydrochloride	Topoisomerase II inhibitor
109	397.29	61825-94-3	NCI	266046	Oxaliplatin	Antitumor agent that forms platinum-DNA adducts
5	194.15	85622-93-1	NCI	362856	Temozolomide	Alkylating agent
200	623.15	100286-90-6	NCI	616348	Irinotecan hydrochloride	Topoisomerase I inhibitor
11	807.89	114977-28-5	NCI	628503	Docetaxel	Microtubule inhibitor
139	299.65	122111-03-9	NCI	613327	Gemcitabine hydrochloride	DNA/RNA synthesis inhibitor
126	1079	125317-39-7	NCI	608210	Vinorelbine tartrate	Inhibits microtubule assembly
92	606.75	129453-61-8	NCI	719276	Fulvestrant	Estrogen receptor (ER) inhibitor
108	349.51	154229-19-3	NCI	749226	Abiraterone	Steroidal Cytochrome P450 17A1 Inhibitor
97	958.24	159351-69-6	NCI	733504	Everolimus	mTOR inhibitor
28	835.94	183133-96-2	NCI	761432	Cabazitaxel	Microtubule inhibitor
196	429.9	183319-69-9	NCI	718781	Erlotinib hydrochloride	HER-1/EGFR tyrosine kinase inhibitor
171	581.06	231277-92-2	NCI	745750	Lapatinib	EGFR and ErbB2 Tyrosine kinase inhibitor
205	529.51	641571-10-0	NCI	747599	Nilotinib	Bcr-Abl tyrosine kinase inhibitor
143	482.8	755037-03-7	NCI	763932	Regorafenib	Multi-target inhibitor for VEGFR1, VEGFR2, VEGFR3, PDGFRβ, Kit, RET and Raf-1
6	501.51	849217-68-1	NCI	761068	Cabozantinib	VEGFR2 and Met inhibitor. Also inhibits KIT, RET, FLT4, AXL, FLT3, FLT1 and Tie2
110	719.92	868540-17-4	NCI	758252	Carfilzomib	Irreversible proteasome inhibitor
122	615.4	871700-17-3	NCI	758246	Trametinib	MEK (mitogen-activated protein kinase) inhibitor
152	532.55	943319-70-8	Selleckchem	S1490	Ponatinib	Multi-target inhibitor of Abl, PDGFRα, VEGFR2, FGFR1 and Src
168	457.996	1001264-89-6	Selleckchem	S2808	Ipatasertib (GDC-0068)	pan-Akt inhibitor targeting Akt1/2/3
181	465.545	1009298-09-2	Selleckchem	S1555	AZD8055	pan-mTOR
193	461.518	1020149-73-8	Selleckchem	S7276	SGI-1027	DNMT inhibitor
195	518.924	1028486-01-2	MedChemExpress	HY-10971	Alisertib (MLN8237)	Selective Aurora A inhibitor
39	489.91	1029872-54-5	NCI	761431	Vemurafenib	B-Raf inhibitor
87	366.195	1037184-44-3	Selleckchem	S7679	YK-4-29	Potent inhibitor of EWS-FLI1 binding to RNA helicase A (RHA)
209	320.388	1038915-60-4	MedChemExpress	HY-10619	MK-4827 (Niraparib)	inhibitor of PARP1/2
74	414.46	1056634-68-4	Selleckchem	S2219	Momelotinib (CYT387)	JAK1/2 Inhibitor
170	397.517	1070790-89-4	MedChemExpress	HY-101212/CS-7615	CYC065	Orally available ATP-competitive inhibitor of CDK2/CDK 9 kinases
133	370.426	1073485-20-7	Selleckchem	S7461	LDC000067	CDK9 inhibitor
104	2841	11056-06-7	NCI	125066	Bleomycin sulfate	DNA alkyating agent
161	560.638	1108743-60-7	Selleckchem	S7998	Entrectinib (RXDX-101)	Orally bioavailable pan-TrkA/B/C, ROS1 and ALK inhibitor
44	478.6	111358-88-4	Sigma-Aldrich	219499	CEP-701 (Lestaurtinib)	JAK2, FLT3 and TrkA inhibitor
101	520.885	1146699-66-2	Selleckchem	S1262	Avagacestat (BMS-708163)	gamma-secretase inhibitor of Aβ40 and Aβ42, demonstrating selectivity against Notch
165	761.837	114899-77-3	MedChemExpress	HY-50936	Trabectedin (Ecteinascidin 743; ET-743; Ecteinascidin)	Novel antitumour agent of marine origin with potent antitumour activity both in vitro and in vivo
138	326.178	1169562-71-3	Selleckchem	S7547	XL413 (BMS-863233)	Potent and selective cell division cycle 7 homolog (CDC7) kinase inhibitor
85	457.91	119413-54-6	NCI	609699	Topotecan hydrochloride	Topoisomerase I inhibitor
185	615.65	1195768-06-9	NCI	764134	Dabrafenib mesylate	BRAFV600 specific inhibitor
30	416.863	1201438-56-3	Selleckchem	S7028	Duvelisib (IPI-145, INK1197)	PI3K δ/γ inhibitor
203	570.637	120685-11-2	MedChemExpress	HY-10230	PKC 412 (Midostaurin)	Multi-targeted kinase inhibitor, including PKCα/β/γ, Syk, Flk-1, Akt, PKA, c-Kit, c-Fgr, c-Src, FLT3, PDFRβ and VEGFR1/2
141	380.351	1207456-01-6	MedChemExpress	HY-16106	Talazoparib (BMN 673)	novel PARP inhibitor
188	297.27	121032-29-9	NCI	686673	Nelarabine	Use in T-cell acute lymphoblastic leukemia
95	428.435	1223403-58-4	MedChemExpress	HY-12866	LOXO-101 (ARRY-470; Larotrectinib)	ATP competitive TRK inhibitor
112	700.776	1228108-65-3	Selleckchem	S8061	Sabutoclax	Bcl2 inhibitor
137	368.41	1232410-49-9	Selleckchem	S8007	VE-821	ATR kinase inhibitor
166	303.68	123318-82-1	NCI	606869	Clofarabine	Purine nucleoside antimetabolite
153	412.505	1233339-22-4	Tocris	5198	AZ 20	ATR kinase inhibitor
204	438.311	1234015-54-3	MedChemExpress	HY-18174A	LY2606368 dihydrochloride (Prexasertib dihydrochloride)	Potent and selective ATP competitive inhibitor of the Chk1 protein kinase
96	3988.88	1246094-78-9	Tocris	5199	AZD 7762 hydrochloride	Chk1/2 inhibitor
4	868.439	1257044-40-8	Selleckchem	S8048	Venetoclax (ABT-199, GDC-0199)	Bcl2 Inhibitor
35	512.502	1258861-20-9	Selleckchem	S2157	Taladegib (LY2940680)	Smoothened (Smo) receptor and potently inhibits Hedgehog (Hh) signaling
21	423.895	1260907-17-2	Sigma-Aldrich	SML1272	I-BET762 (GSK525762)	BET inhibitor
60	540.696	128517-07-7	Sigma-Aldrich	SML1175	Romidepsin	HDAC1/2 inhibitor
176	489.644	1290543-63-3	Selleckchem	S8018	PF-03084014 (Nirogacestat, PF-3084014)	gamma-secretase inhibitor
93	434.915	1300031-52-0	Selleckchem	S7620	GSK1324726A (I-BET726)	BET bromodomain inhibitor
23	438.301	131740-09-5	Selleckchem	S2679	Alvocidib hydrochloride (Flavopiridol)	CDK1/2/4/6 inhibitor
182	557.69	1338466-77-5	Tocris	5567	EPZ004777	Dot1L inhibitor
41	562.703	1351522-04-7	Tocris	5013	AC 710	PDGFR family inhibitor
54	378.426	136194-77-9	Selleck	S7119	Go6976	Protein kinase C (PKC) α/β1 inhibitor. Also a potent inhibitor of JAK2 and Flt3
124	547.409	1365267-27-1	LKT Laboratories	E543721	Ensartinib	Potent and dual ALK/MET inhibitor
119	481.999	1369761-01-2	Selleckchem	S7634	Cerdulatinib	Multi-targeted tyrosine kinase inhibitor for JAK1/JAK2/JAK3/TYK2 and Syk
49	561.435	1370651-20-9	Selleckchem	S8230	Ensartinib (X-396)	Potent and specific ALK TKI
83	427.42	137281-23-3	NCI	698037	Pemetrexed	Thymidylate synthase inhibitor
125	436.96	1373615-35-0	Selleckchem	S2777	PF-5274857	Selective Smoothened (Smo) antagonist, inhibits Hedgehog (Hh) signaling
202	552.625	1374639-75-4	MedChemExpress	HY-15777B	LEE011 succinate (Ribociclib succinate)	Highly specific CDK4/6 inhibitor
27	562.706	1380288-87-8	Selleckchem	S7062	Pinometostat (EPZ5676)	Dot1L inhibitor
210	406.478	1386874-06-1	Selleckchem	S8322	LY3023414 (GTPL8918)	Dual PI3K/mTOR
38	443.306	1393477-72-9	Selleckchem	S7252	Selinexor (KPT-330)	CRM1 inhibitor
147	405.94	1395084-25-9	Tocris	5173	MS436	BRD4 bromodomain inhibitor
117	471.554	1401033-86-0	Selleckchem	S7533	AMG 925	FLT3/CDK4 inhibitor
29	572.738	1403254-99-8	Selleckchem	S7128	Tazemetostat (EPZ-6438)	Selective EZH2 inhibitor
36	464.438	1421438-81-4	Selleckchem	S7169	Crenigacestat (LY3039478)	Notch inhibitor
158	469.394	1431280-51-1	Selleckchem	S8288	VLX-1570	Competitive inhibitor of proteasome DUB activity
175	481.511	1432660-47-3	Selleckchem	S7241	AGI-6780	Selective inhibitor of IDH2 R140Q mutant
183	417.92	1446144-04-2	Tocris	5331	CPI203	BET bromodomain inhibitor
20	473.375	1446502-11-9	MedChemExpress	HY-18690	Enasidenib (AG-221)	IDH2 inhibitor
208	582.961	1448347-49-6	Selleckchem	s8206	Ivosidenib (AG-120)	Isocitrate dehydrogenase 1 (IDH1) inhibitor
167	477.48	146464-95-1	NCI	754230	Pralatrexate	DHFR (dihydrofolate reductase) inhibitor. Antimetabolite
163	305.2	148-82-3	Sigma-Aldrich	M2011	Melphalan	Alkylating agent
40	264.32	149647-78-9	NCI	701852	Vorinostat	HDAC Inhibitor
65	493.61	152459-95-5	NCI	743414	Imatinib	Multi-target inhibitor of v-Abl, c-Kit and PDGFR
155	359.35	154361-50-9	NCI	712807	Capecitabine	Antimetabolite.Thymidylate synthase inhibitor
140	307.343	154447-36-6	Selleckchem	S1105	LY294002 (SF 1101, NSC 697286)	Inhibit PI3Kα/δ/β
88	518.503	1584713-87-0	MedChemExpress	HY-12419	BMS-983970	pan-Notch inhibitor
76	509.04	1613695-14-9	Selleckchem	S7256	SGC-CBP30	CBP/p300 bromodomain (BRD) inhibitor
17	380.483	1616391-87-7	Selleckchem	S8111	GSK591 (EPZ015866, GSK3203591)	Potent selective inhibitor of the arginine methyltransferase PRMT5
178	452.549	1616392-22-3	Selleckchem	S8664	GSK3326595 (EPZ015938)	Potent and selective inhibitor of protein arginine methyltransferase 5 (PRMT5)
162	404.444	1619994-69-2	Sigma-Aldrich	SML0992	Bromosporine	Bromodomain inhibitor
160	1030.29	162635-04-3	Sigma-Aldrich	PZ0020	Temsirolimus	mTOR inhibitor
201	428.291	1642300-52-4	Selleckchem	S8397	Eltanexor	Second-generation, orally bioavailable XPO1 (also known as CRM1) inhibitor
84	414.74	1644545-52-7	Selleckchem	s8611	Vorasidenib (AG-881)	Isocitrate dehydrogenase 1 and 2 (IDH1 and IDH2) inhibitor
71	381.37	169590-42-5	NCI	719627	Celecoxib	COX-2 inhibitor
131	497.554	1714146-59-4	Tocris	5591	I-BRD9	Bromodomain BRD9 inhibitor
32	384.237	179324-69-7	MedChemExpress	HY-10227	Bortezomib	Proteasome Inhitor
132	384.237	179324-69-7	Selleckchem	S1013	Bortezomib (PS-341)	Proteasome Inhitor
25	355.366	1802220-02-5	Selleckchem	S8583	TPX-0005	Novel ALK/ROS1/TRK inhibitor
146	287.4	1831110-54-3	Sigma-Aldrich	SML1555	MS023 hydrochloride	potent, selective, and cell-active Type I PRMT inhibitor
31	446.9	184475-35-2	NCI	715055	Gefitinib	Epidermal growth factor receptor's tyrosine kinase (EGFR-TK) inhibitor
151	273.25	19171-19-8	NCI	775351	Pomalidomide	Tumor Necrosis Factor-α (TNF-α) inhibitor
12	259.26	191732-72-6	NCI	747972	Lenalidomide	Tumor Necrosis Factor-α (TNF-α) inhibitor
111	489.396	192185-72-1	MedChemExpress	HY-10502	Tipifarnib	Farnesyltransferase (FTase) inhibitor
33	491.992	202590-98-5	Selleckchem	S7360	OTX015	BET bromodomain inhibitor
37	214.22	20537-88-6	NCI	296961	Amifostine (make sure tu mix outside when preparing plate)	Broad radio-chemoprotector that restores mutant p53 activity
63	923.04	2068-78-2	NCI	67574	Vincristine sulfate salt	Inhibits microtubule assembly
157	376.409	209783-80-2	MedChemExpress	HY-12163	Entinostat (MS-275)	HDAC1 and HDAC3 Inhibitor
43	268.27	24584-09-6	NCI	169780	Dexrazoxane	Topoisomerasse II inhibitor
145	545.621	26833-87-4	MedChemExpress	HY-14944	Homoharringtonine (Omacetaxine mepesuccinate; HHT)	Inhibitor of protein synthesis. Blocks elongation phase of translation by binding to the 60-S ribosome subunit. Antileukemic.
89	464.82	284461-73-0	NCI	747971	Sorafenib	Multikinase inhibitor of Raf-1, B-Raf and VEGFR-2
187	249.329	300801-52-9	Selleckchem	S7320	TG003	ATP-competitive Cdc2-like kinase (Clk) inhibitor
19	300.44	302-79-4	NCI	122758	Tretinoin (ATRA)	Used to treat acute promyelocytic leukemia
58	488.01	302962-49-8	NCI	732517	Dasatinib	Bcr-Abl tyrosine kinase inhibitor
42	304.22	305-03-3	NCI	3088	Chlorambucil	Alkylating agent
199	295.29	31431-39-7	NCI	184849	Mebendazole	Microtubule inhibitor in parasit worms
14	386.47	319460-85-0	NCI	757441	Axitinib	VEGFR inhibitor
103	386.47	319460-85-0	Selleckchem	S1005	Axitinib	Multi-target inhibitor of VEGFR1, VEGFR2, VEGFR3, PDGFRβ and c-Kit
18	513.588	331771-20-1	Selleckchem	S1103	ZM 447439	Aurora B kinase inhibitor
91	532.561	341031-54-7	Selleckchem	S1042	Sunitinib Malate	Multi-targeted RTK inhibitor targeting VEGFR2 (Flk-1) and PDGFRβ
45	380.528	345627-80-7	Selleckchem	S1145	SNS 032	CDK2/7/9 inhibitor
184	136.151	3544-24-9	MedChemExpress	HY-12022	INO-1001 (3-Aminobenzamide)	potent inhibitor of PARP
82	530.446	380843-75-4	MedChemExpress	HY-10158	Bosutinib	Src/Abl tyrosine kinase inhibitor
67	562.703	387867-13-2	Selleckchem	S1043	Tandutinib (MLN518)	Flt3, PDGFR and c-Kit inhibitor
192	562.703	387867-13-2	MedChemExpress	HY-10202	Tandutinib (MLN518; CT53518)	Flt3, PDGFR and c-Kit inhibitor
73	349.43	404950-80-7	Selleckchem	S1030	Panobinostat (LBH589)	HDAC Inhibitor
207	349.43	404950-80-7	MedChemExpress	HY-10224	Panobinostat (LBH589; NVP-LBH589)	HDAC Inhibitor
86	392.429	405169-16-6	Selleckchem	S1018	Dovitinib (TKI-258, CHIR-258)	Multitargeted RTK inhibitor, mostly for class III (FLT3/c-Kit)
15	318.348	414864-00-9	NCI	758774	Belinostat (PXD101)	HDAC Inhibitor
105	426.853	417716-92-8	Selleckchem	S1164	Lenvatinib (E7080)	Multi-target inhibitor, mostly for VEGFR2(KDR)/VEGFR3(Flt-4)
50	361.435	425386-60-3	Selleckchem	S1594	Semagacestat (LY450139)	gamma-secretase blocker for Aβ42, Aβ40 and Aβ38, also inhibits Notch signaling
118	485.94	439081-18-2	NCI	750691	Afatinib	EGFR/HER2 inhibitor
159	826.002	441045-17-6	MedChemExpress	HY-13442A	Eribulin Mesylate(B1939; E7389; ER-086526)	Synthetic analogue of halichondrin B in phase III clinical trials for breast cancer, binds to tubulin and microtubules
135	475.36	443913-73-3	NCI	760766	Vandetanib	VEGFR and EGFR inhibitor
99	421.359	459868-92-9	Selleckchem	S1098	Rucaparib Phosphate (AG-014699,PF-01367338)	PARP inhibitor
121	334.33	50-07-7	NCI	26980	Mitomycin	Inhibit DNA synthesis
70	152.18	50-44-2	NCI	755	Mercaptopurine	Inhibitor of de novo purine synthesis
48	1255.42	50-76-0	NCI	3053	Actinomycin D (Dactinomycin)	Antibiotic that acts by interfering with mRNA synthesis
1	393.46	51264-14-3	NCI	249992	m-AMSA or Amsacrine	Topoisomerase II inhibitor
22	246.31	519-23-3	NCI	71795	Ellipticine	Topoisomerase II inhibitor
123	286.236	528-48-3	NCI	407010	Fisetin	Sirtuin activating compound
144	265.33	54965-21-8	NCI	220008	Albendazole	Microtubule inhibitor
80	358.436	552325-73-2	Selleckchem	S2670	A-674563	Selective AKT1
13	483.99	571190-30-2	Selleckchem	S1116	Palbociclib HCl	CDK4/6 inhibitor
79	454.44	59-05-2	NCI	740	Methotrexate	thymidylate synthetase and novo purine synthesis inhibitor
69	371.457	602306-29-6	Selleckchem	S2621	AZD 5438	CDK1/2/9 inhibitor
24	457.681	606143-52-6	MedChemExpress	HY-50706	Selumetinib	Highly selective MEK1 non ATP competitive inhibitor, also inhibits ERK1/2 phosphorylation.
129	328.321	622864-54-4	Tocris	2694	PD 407824	Chk1 and Wee Inhibitor
47	473.98	635702-64-6	NCI	737754	Pazopanib hydrochloride	Multi-target inhibitor of VEGFR1, VEGFR2, VEGFR3, PDGFR, FGFR, c-Kit and c-Fms
64	444.49	65271-80-9	NCI	279836	Mitoxantrone	Topoisomerase II inhibitor
179	443.541	670220-88-9	Selleckchem	S2730	Crenolamib Besylate	Class III receptor tyrosine kinases (RTK) FLT3, PDGFR α, and PDGFR β inhibitor
120	396.444	726169-73-9	Selleckchem	S1122	Mocetinostat (MGCD0103)	HDAC Inhibitor
189	365.21	75607-67-9	NCI	312887	Fludarabine phosphate	Compete with dATP for incorporation into DNA and inhibit DNA synthesis
10	434.463	763113-22-0	Selleckchem	S1060	Olaparib	PARP1/2 Inhibitor
113	396.486	779353-01-4	Selleckchem	S2768	Dinaciclib (SCH727965)	CDK1/2/5/9 Inhibitor
173	413.49	803712-79-0	Selleckchem	S1057	Obatoclax Mesylate (GX15-070)	Bcl-2 inhibitor
77	474.555	827318-97-8	Selleckchem	S1107	Danusertib (PHA-739358)	Aurora kinase inhibitor for Aurora A/B/C
61	394.42	83-79-4	NCI	26258	Rotenone	Inhibitor of mitochondrial electron transport.
156	412.484	838823-31-7	Tocris	3038	TCS 2312	Chk1 inhibitor
90	213.235	845714-00-3	Selleckchem	S2742	PHA-767491	Cdc7/CDK9 inhibitor
3	469.405	847925-91-1	Selleckchem	S1575	RO4929097	gamma-secretase inhibitor, inhibiting cellular processing of Aβ40 and Notch
128	447.509	850879-09-3	Selleckchem	S1244	Amuvatinib (MP-470)	Flt3, PDGFR and c-Kit inhibitor
57	813.427	852808-04-9	Selleckchem	S1002	ABT-737	Bcl-xL, Bcl-2 and Bcl-w inhibitor
115	415.423	870281-82-6	Selleckchem	S2226	CAL-101 (Idelalisib, GS-1101)	PI3K δ inhibitor
130	450.34	877399-52-5	NCI	756645	Crizotinib	ALK and ROS1 tyrosine kinase inhibitor
102	421.3	879085-55-9	NCI	755986	Vismodegib	Hedgehog inhibitor
52	376.254	891494-63-6	Selleckchem	S2735	MK-8776 (SCH 900776)	Chk1 inhibitor
197	518.554	90141-22-3	Tocris	3367	AT 101	Bcl-2, Bcl-xL and Mcl-1 inhibitor
114	443.519	905579-51-3	MedChemExpress	HY-70062	Pevonedistat (MLN4924)	NEDD8-activating enzyme (NAE) inhibitor
100	369.416	905854-02-6	MedChemExpress	HY-50686	Tivantinib (ARQ 197)	Novel and highly selective c-Met tyrosine kinase inhibitor
8	436.303	911222-45-2	Selleckchem	S2626	LY2603618	Chk1 inhibitor
56	244.292	912444-00-9	MedChemExpress	HY-10129	Veliparib (ABT-888)	Potent inhibitor of PARP1 and PARP2
107	464.42	915087-33-1	NCI	755605	Enzalutamide	Non-steroidal androgen receptor antagonist
164	438.301	920113-03-7	Selleckchem	S8058	P276-00	CDK1/4/9 inhibitor
142	547.665	925701-49-1	Selleckchem	S1570	KU-60019	ATM inhibitor
172	531.31	934660-93-2	MedChemExpress	HY-13064	Cobimetinib	Novel selective MEK inhibitor
72	493.472	935273-79-3	Selleckchem	S8200	MK-4101	Hedgehog Inhibitor
94	348.766	935666-88-9	Selleckchem	S2162	AZD1480	JAK2 Inhibitor
174	524.678	936091-26-8	Selleckchem	S2736	TG101348 (SAR302503)	JAK2 Inhibitor
154	440.497	936563-96-1	Selleckchem	S2680	Ibrutinib (PCI-32765)	Brutons tyrosine kinase (Btk) inhibitor
26	472.579	937272-79-2	Selleckchem	S8057	Pacritinib (SB1518)	JAK2 and Flt3 inhibitor
9	306.365	941678-49-5	Selleckchem	S1378	Ruxolitinib	JAK1/2 Inhibitor
149	560.667	950769-58-1	Selleckchem	S1526	AC220 (Quizartinib)	Flt3 inhibitor
186	500.595	955365-80-7	Selleckchem	S1525	AZD-1775	Wee1 Inhibitor
194	485.498	956697-53-3	Selleckchem	S2151	Sonidegib (Erismodegib, NVP-LDE225)	Smoothened (Smo) antagonist, inhibiting Hedgehog (Hh) signaling
51	305.38	1446506-78-0	Xcess Biosciences	M60190	IDH2-C100	Selective inhibitor of IDH2 R140Q and R172K mutant
34	unknown	na	Dr. Mark Frattini	na	MSK-777	CDC7 Inhibitor
